# Quantitative differences in anaerobic growth and metabolism of three different *E. coli* strains using ^13^C-Metabolic Flux Analysis

**DOI:** 10.1101/2024.03.27.586947

**Authors:** Piyush Pachauri, Trunil Desai, Ahmad Ahmad, Shireesh Srivastava

## Abstract

*Escherichia coli* are model organisms for biotechnological research owing to their abilities to grow on defined media and consume a variety of carbon sources, as well as a vast knowledge base and tools available for their manipulation. Several *E. coli* strains and their derivatives are available. However, the quantitative metabolic differences between the strains could be better characterized. In this study, we investigated the differences in the intracellular flux distribution between three commonly used strains of *E. coli* (K-12 MG1655, C, and W) using ^13^C-Metabolic flux analysis (^13^C-MFA), the gold standard in fluxomics. The labeling data was analyzed using FluxPyt, our previously developed Python-based tool. Threefold differences in the growth rates of these strains were observed when growing anaerobically on glucose in M9 medium, with *E. coli* W being the fastest (μ = 0.62 ± 0.01 h^-1^) and *E. coli* C the slowest (μ = 0.22 ± 0.01 h^-1^). The strain’s growth rates correlate with glucose uptake and flux through the oxidative pentose phosphate pathway. Interestingly, succinate was a major product in *E. coli* C only. ^13^C-MFA revealed that under these conditions, Entner–Doudoroff (ED) pathway was active in *E. coli* C and *E. coli* W but not in *E. coli* K-12 MG1655. In *E. coli* K-12 MG1655 and *E. coli* C, the Tricarboxylic Acid (TCA) cycle ran incompletely. Also, the glyoxylate shunt was inactive in all three strains. Growth, xylose intake rates, and product profiles on xylose mirrored those of glucose. Thus, this study has highlighted significant differences in the growth and metabolism of the *E. coli* strains on glucose and xylose. This will form a basis for identifying the best strain for a particular application.
