## Supplementary File 1 for "Quantitative differences in anaerobic growth and metabolism of three different *E. coli* strains using ^13^C-Metabolic Flux Analysis"

### Sheet: Tables
These values are used in the manuscript
Extracellular fluxes			E. coli MG1655	E. coli C	E coli W
		µ (h-1)	0.34 ± 0.01	0.22 ± 0.01	0.62 ± 0.01
		Glucose	12.9 ± 0.6	14.1 ± 0.7	25.1 ± 1.0
		Ethanol	7.0 ± 0.8	8.0 ± 0.4	15.3 ± 1.3
		Acetate	10.6 ± 2.8	7.9 ± 1.1	13.1 ± 0.6
		Formate	18.1 ± 1.1	15.4 ± 3.6	27.1 ± 0.4
		Lactate	0.4 ± 0.1	0.0 ± 0.0	1.0 ± 0.1
		Succinate	0.9 ± 0.1	5.2 ± 0.7	1.6 ± 0.2
								stdev
C yields across strains			E. coli MG1655	E. coli C	E coli W				E. coli MG1655	E. coli C	E coli W
		Biomass	0.16	0.1	0.177			Biomass	0.005	0.002	0.004
		Ethanol	0.19	0.19	0.19			Ethanol	0.004	0.01	0.011
		Acetate	0.19	0.2	0.176			Acetate	0.005	0.009	0.008
		Succinate	0.05	0.22	0.038			Succinate	0.001	0.026	0.004
		Lactate	0.01	0	0.017			Lactate	0.001	0	0.002
		Formate	0.25	0.19	0.109			Formate	0.007	0.027	0.004
		Total	0.85	0.9	0.707
		std total	0.03	0.02	0.029
Titres
							std dev
			E coli MG1655	E coli C	E coli W			MG1655	C	W
		Ethanol	0.227878	0.364784	0.249662			0.00521455	0.0375111	0.0147468
		Acetate	0.289858	0.521509	0.313915			0.00728552	0.0625572	0.0171716
		Formate	0.589959	0.747443	0.58			0.0169453	0.182174	0.014553
		Lactate	0.0608696	0	0.0307931			0.000629255	0	0.00391115
		Succinate	0.0732911	0.535906	0.0655026			0.000995223	0.0354314	0.00711707

### Sheet: measured_cal_mids
		E. coli MG1655		E. coli C		E. coli W
		Measured MIDs	Calculated MIDs	Measured MIDs	Calculated MIDs	Measured MIDs	Calculated MIDs
Ala 232	M+0	0.442	0.4245	0.3713	0.4046	0.3773	0.3958
	M+1	0.3435	0.3213	0.3359	0.3432	0.339	0.3486
Ala 260	M+0	0.394	0.3898	0.3231	0.3537	0.3542	0.3552
	M+1	0.3286	0.3285	0.3384	0.3473	0.3383	0.3492
	M+2	0.17	0.1135	0.1794	0.1223	0.1352	0.1156
Gly 218	M+0	0.7031	0.6915	0.6091	0.6725	0.6303	0.6941
Gly 246	M+0	0.644	0.6323	0.5884	0.5984	0.6156	0.6323
	M+1	0.1571	0.1607	0.1665	0.1897	0.1477	0.1607
Val 260	M+0	0.2091	0.205	0.1906	0.186	0.1859	0.1777
	M+1	0.2744	0.2703	0.2728	0.2792	0.2705	0.2783
	M+2	0.2815	0.2919	0.2796	0.2946	0.2825	0.297
	M+3	0.1673	0.1592	0.1663	0.1671	0.1712	0.1718
Val 288	M+0	0.1922	0.1918	0.1703	0.1655	0.1762	0.1624
	M+1	0.2599	0.2695	0.2584	0.2707	0.2642	0.271
	M+2	0.2528	0.2243	0.2553	0.2315	0.2425	0.2317
	M+3	0.1748	0.1798	0.1809	0.1872	0.1738	0.187
	M+4	0.0859	0.0856	0.089	0.0942	0.0908	0.0954
Leu 274	M+0	0.1346	0.1025	0.1146	0.0912	0.1222	0.084
	M+1	0.2088	0.2358	0.2093	0.2301	0.2031	0.2237
	M+2	0.2707	0.2787	0.2718	0.2843	0.2685	0.2848
	M+3	0.2236	0.223	0.2261	0.2296	0.2273	0.2353
	M+4	0.1194	0.1151	0.1205	0.1196	0.1225	0.1247
Ile 274	M+0	0.1585	0.1327	0.1591	0.1297	0.159	0.1255
	M+1	0.2347	0.2449	0.2478	0.2507	0.2422	0.2475
	M+2	0.2735	0.2812	0.2629	0.2865	0.2746	0.2893
	M+3	0.201	0.2027	0.19	0.2015	0.194	0.2043
	M+4	0.0992	0.102	0.0938	0.0985	0.0925	0.1004
Ser 288	M+0	0.3521	0.3594	0.3289	0.3582	0.3354	0.3637
	M+1	0.4162	0.4146	0.3779	0.3924	0.366	0.3809
Ser 390	M+0	0.3067	0.3073	0.2871	0.3051	0.297	0.3128
	M+1	0.3677	0.3551	0.3369	0.348	0.3382	0.3464
	M+2	0.1646	0.1827	0.1588	0.1741	0.1411	0.1626
Thr 376	M+0	0.247	0.2373	0.2544	0.2427	0.2522	0.2402
	M+1	0.3368	0.3327	0.3219	0.339	0.3234	0.3372
	M+2	0.2786	0.2819	0.233	0.2802	0.2516	0.2859
Thr 404	M+0	0.2355	0.2234	0.2323	0.2244	0.2437	0.2307
	M+1	0.3218	0.3293	0.314	0.3145	0.319	0.329
	M+2	0.2033	0.1948	0.1879	0.2069	0.1799	0.1872
	M+3	0.1561	0.1588	0.1534	0.1691	0.1526	0.166
Phe 234	M+0	0.1592	0.1476	0.1423	0.1323	0.1488	0.1332
	M+1	0.201	0.2104	0.2012	0.2128	0.2053	0.2163
	M+2	0.2231	0.2298	0.226	0.2313	0.2269	0.2336
	M+3	0.1618	0.1451	0.1672	0.1498	0.1621	0.1456
	M+4	0.1033	0.1089	0.1084	0.1081	0.1023	0.1027
	M+5	0.0714	0.0712	0.074	0.0746	0.0725	0.0727
	M+6	0.0492	0.0534	0.0488	0.0556	0.0495	0.0575
	M+7	0.0236	0.0244	0.0229	0.0262	0.024	0.0282
Phe 302	M+0	0.6235	0.6012	0.5762	0.571	0.5935	0.5856
	M+1	0.1834	0.1992	0.181	0.2151	0.1689	0.2016
Phe 336	M+0	0.1409	0.1253	0.1265	0.1068	0.1268	0.1104
	M+1	0.1893	0.1986	0.1863	0.1939	0.1846	0.1987
	M+2	0.1879	0.1829	0.1893	0.186	0.1818	0.1854
	M+3	0.1565	0.159	0.1619	0.163	0.1519	0.1588
	M+4	0.1227	0.123	0.1277	0.1263	0.1167	0.1218
	M+5	0.0948	0.0963	0.0973	0.1007	0.0939	0.1002
	M+6	0.0558	0.0562	0.057	0.0596	0.0816	0.0589
	M+7	0.0312	0.035	0.0317	0.0376	0.0376	0.0384
	M+8	0.0148	0.0158	0.0154	0.0176	0.0184	0.0182
Asp 390	M+0	0.2492	0.237	0.2666	0.2424	0.2545	0.2399
	M+1	0.3361	0.3323	0.3379	0.3386	0.322	0.3367
	M+2	0.276	0.2821	0.2441	0.2804	0.2488	0.2861
Asp 418	M+0	0.2349	0.223	0.2298	0.2241	0.2449	0.2303
	M+1	0.3215	0.3288	0.3121	0.3141	0.3151	0.3285
	M+2	0.2031	0.195	0.1884	0.2071	0.1806	0.1874
	M+3	0.1561	0.1593	0.155	0.1695	0.1529	0.1664
Glu 330	M+0	0.1989	0.1971	0.1828	0.1696	0.185	0.1695
	M+1	0.2778	0.2668	0.2712	0.2807	0.2709	0.271
	M+2	0.2805	0.2919	0.2801	0.2961	0.2797	0.2978
	M+3	0.1712	0.1656	0.1702	0.1766	0.1707	0.1796
Glu 432	M+0	0.1419	0.1147	0.1398	0.1122	0.1393	0.1085
	M+1	0.2258	0.2257	0.2316	0.2303	0.2283	0.227
	M+2	0.2663	0.2738	0.2571	0.2786	0.2659	0.2806
	M+3	0.2069	0.2143	0.1978	0.2138	0.2006	0.2164
	M+4	0.1137	0.1208	0.1089	0.1177	0.1076	0.1198
Tyr 302	M+0	0.6205	0.6012	0.575	0.571	0.6029	0.5856
	M+1	0.184	0.1992	0.1894	0.2151	0.1723	0.2016
SSR			32.62		66.61		56.82
Chi2 cutoff			69.02		69.02		69.02

### Sheet: flux_solution
Reaction ID	Reaction equation	E. coli MG1655	E. coli C	E. coli W
R01	GLC_EX + PEP -> GLC6P + PYR	12.98	14.1	25.1
R02	GLC6P -> GLYC	0.05	0.15	0.299116
R03	GLC6P -> F6P	8.74347	11.0616	20.4269
R04	F6P -> GLC6P	9.65908e-09	1.62557e-18	0.00236433
R05	F6P -> F16BP	11.4642	11.7004	21.1833
R06	F16BP -> DHAP + GAP	11.4642	11.7004	21.1833
R07	DHAP -> GAP	11.4642	11.7004	21.1833
R08	GLC6P -> 6PG	4.18653	2.88838	4.37632
R09	6PG -> PYR + GAP	2.52205e-26	0.87182	1.2629
R10	6PG -> P5P + CO2	4.18653	2.01656	3.11342
R11	P5P + P5P -> S7P + GAP	2.98888	70.8519	122.176
R12	S7P + GAP -> P5P + P5P	1.57548	70.5	121.699
R13	S7P + GAP -> E4P + F6P	1.4134	0.680316	0.789578
R14	E4P + F6P -> S7P + GAP	2.0541e-15	0.328457	0.312755
R15	E4P + P5P -> F6P + GAP	1.30738	3.39802	6.28366
R16	F6P + GAP -> E4P + P5P	3.28958e-21	3.11114	6.00177
R17	GAP -> 3PG	24.2526	24.5697	43.9422
R18	3PG -> PEP	24.0914	24.4679	43.6129
R19	PEP -> PYR	9.09253	7.11054	14.989
R20	PYR -> ACCOA + FOR	23.3916	21.7313	38.3099
R21	ACCOA + FOR -> PYR	2.44648	0.524615	1.39444e-11
R22	FOR -> FOR_EX	14.79	11.78	25.8
R23	ACCOA + OAA -> CIT	0.220894	0.398297	0.88213
R24	CIT -> AKG + CO2	0.220894	0.145387	0.88213
R25	AKG -> 0.5 SUC + 0.5 SUC + CO2	3.22717e-11	0.01	0.475969
R26	SUC -> OAA	-1.27	67.7129	-1.59836
R27	OAA -> SUC	1.42938e-39	70.5	0.125674
R28	PEP + CO2 -> OAA	57.6516	3.25737	14.233
R29	OAA -> PEP + CO2	55.6327	3.08612e-31	10.7091
R30	OAA + PYR -> LYS + CO2	0.092699	0.0568155	0.170447
R31	3PG -> SER	0.133449	0.0805135	0.298486
R32	SER -> GLY + MTHF	0.21356	0.0494598	0.158301
R33	GLY + MTHF -> SER	0.182856	0.0319189	0.0487329
R34	PYR -> LAC	0.08	0.001	0.8
R35	OAA -> THR	0.182663	0.113233	0.282753
R36	THR -> GLY + ACCOA	0.103505	0.0647162	0.137203
R37	CO2 -> CO2_EX	9.01782	8.63061	14.3825
R38	GLYC -> GLYC_B	0.05	0.15	0.299116
R39	ETOH -> ETOH_EX	7.22607	8.32834	15.7709
R40	LAC -> LAC_EX	0.08	0.001	0.8
R41	P5P -> P5P_B	0.0267738	1.01028	1.83084
R42	E4P -> E4P_B	0.106014	0.0649766	0.19493
R43	3PG -> 3PG_B	0.0277738	0.0212807	0.0308421
R44	PYR -> PYR_B	0.805108	0.726163	1.79649
R45	OAA -> OAA_B	0.0686092	0.0420508	0.126152
R46	ACCOA -> ETOH	44.3406	50.8286	42.7766
R47	ETOH -> ACCOA	37.1146	42.5003	27.0057
R48	PYR_B + PYR_B -> VALX + CO2	0.0983398	0.0602727	0.180818
R49	E4P_B + PYR_B -> SHKM	0.106014	0.0649766	0.19493
R50	SHKM + PYR_B -> CHRM	0.106014	0.0649766	0.19493
R51	CHRM -> PHEX + CO2	0.0458344	0.0280921	0.0842762
R52	CHRM -> TYRX + CO2	0.0434062	0.0266038	0.0798114
R53	CHRM -> ANTHR + PYR	0.0167738	0.0102807	0.0308421
R54	ANTHR + P5P_B -> CPADR5P	0.0167738	0.0102807	0.0308421
R55	CPADR5P -> INDG + CO2	0.0167738	0.0102807	0.0308421
R56	INDG -> IND + GAP	0.0167738	0.0102807	0.0308421
R57	IND + 3PG_B -> TRPX	0.0167738	0.0102807	0.0308421
R58	PYR_B + OAA_B -> ILEX + CO2	0.0686092	0.0420508	0.126152
R59	PYR_B + PYR_B -> ISV + CO2	0.113895	0.0698068	0.20942
R60	ISV + ACCOA -> LEUX + CO2	0.113895	0.0698068	0.20942
R61	P5P_B -> P5P_BT	0.01	1	1.8
R62	PYR_B -> PYR_BT	0.1	0.294	0.5
R63	ACCOA -> ACCOA_BT	3.20939	3.78844	8.26733
R64	3PG_B -> 3PG_BT	0.011	0.011	6.00139e-09
R65	Biomass	0.31	0.19	0.57
R66	ACCOA -> AC	60.523	57.0688	132.775
R67	AC -> ACCOA	50.2446	48.6352	119.457
R68	AC -> AC_EX	10.2784	8.43361	13.3173
R69	SUC -> SUC_EX	1.27	3.05	2.2
R70	CIT + ACCOA -> 0.5 SUC + 0.5 SUC + OAA	2.55052e-46	0.25291	1.46187e-40
R71	AKG -> PRO	0.0530078	0.0324887	0.097466
R72	MTHF -> FTHF	-0.0033012	-0.0033012	0.0470421
R73	FOR -> FTHF	0.0288855	0.0189819	6.85488e-37
R74	P5P + FTHF -> HIS	0.0255843	0.0156807	0.0470421
R75	OAA + MTHF -> MET	0.0340054	0.0208421	0.0625262
R76	GLY -> CO2 + MTHF	1.57528e-32	1.41382e-38	5.85851e-45
R77	SER -> CYS	0.0270246	0.0165634	0.0496903
R78	OAA -> ASN	0.0750138	0.0459762	0.137929
R79	AKG + CO2 -> ARG	0.0903864	0.0553981	0.166194
R80	AKG -> GLU	49.272	70.3077	45.9955
R81	GLU -> AKG	49.1945	70.2602	45.853
R82	GLU -> GLUX	0.0775	0.0475	0.1425
R83	PYR -> ALAX	0.166377	0.101973	0.305919
R84	OAA -> ASPX	0.0750138	0.0459762	0.137929
R85	FOR -> CO2	6.12623	9.40771	12.5099
R86	CO2unlabelled + CO2 -> CO2 + CO2out	5	5	5

### Sheet: confidence_intervals
Confidence intervals calculated by Monte Carlo method
All values are given in mmol/gDW·h			E. coli MG1655						E. coli C						E. coli W
Reaction ID	Reaction equation		-0.95	-0.68	median	0.68	0.95		-0.95	-0.68	median	0.68	0.95		-0.95	-0.68	median	0.68	0.95
R01	GLC_EX + PEP -> GLC6P + PYR		12.98	12.98	12.98	12.98	12.98		14.1	14.1	14.1	14.1	14.1		25.1	25.1	25.1	25.1	25.1
R02	GLC6P -> GLYC		0.05	0.05	0.05	0.05	0.144199		0.148754	0.15	0.15	0.15	0.15		0.15	0.150201	0.299984	0.3	0.3
R03	GLC6P -> F6P		8.27047	8.72252	8.74347	8.74347	9.12042		9.85554	10.4653	11.038	11.5989	12.1589		18.968	19.71	20.4949	21.156	21.8744
R04	F6P -> GLC6P		1.03963e-22	2.00777e-10	9.65908e-09	9.65908e-09	2.52618		7.50854e-36	1.80582e-28	1.74762e-17	14.05	14.05		1.00865e-08	1.27161e-05	0.000358065	0.309316	8.80788
R05	F6P -> F16BP		11.1772	11.4448	11.4642	11.4642	11.5741		10.9366	11.3398	11.7555	12.1166	12.6594		19.7823	20.4693	21.2654	21.8496	22.4986
R06	F16BP -> DHAP + G3P		11.1772	11.4448	11.4642	11.4642	11.5741		10.9366	11.3398	11.7555	12.1166	12.6594		19.7823	20.4693	21.2654	21.8496	22.4986
R07	DHAP -> G3P		11.1772	11.4448	11.4642	11.4642	11.5741		10.9366	11.3398	11.7555	12.1166	12.6594		19.7823	20.4693	21.2654	21.8496	22.4986
R08	GLC6P -> 6PG		3.78696	4.18653	4.18653	4.20524	4.65953		1.79109	2.35113	2.91202	3.48536	4.11753		2.92564	3.64637	4.35277	5.1329	5.89475
R09	6PG -> PYR + G3P		1.08779e-31	2.45188e-19	1e-10	1e-10	0.154696		-0.131209	0.316513	0.825179	1.36808	1.85721		-0.187582	0.527489	1.20643	2.14433	3.12039
R10	6PG -> P5P + CO2		3.76905	4.18653	4.18653	4.19499	4.62141		0.840021	1.15688	2.15182	2.83154	3.73928		0.831672	2.29317	3.11988	3.96941	4.61677
R11	P5P + P5P -> S7P + G3P		1.27298	1.4134	1.4134	1.41439	1.55835		-0.0381969	0.0676529	0.396946	0.649385	1.15086		-0.283761	0.203405	0.478974	0.762151	0.984718
R12	S7P + G3P -> P5P + P5P		0.440649	1.57548	1.57548	1.57548	3.2433		5.32494	70.5	70.5	70.5	70.5		121.852	122.928	124.287	125.211	125.492
R13	S7P + G3P -> E4P + F6P		1.27298	1.4134	1.4134	1.41439	1.55835		-0.0381969	0.0676529	0.396946	0.649385	1.15086		-0.283761	0.203405	0.478974	0.762151	0.984718
R14	E4P + F6P -> S7P + G3P		9.08833e-30	3.40732e-20	1e-10	1e-10	1.00001e-10		3.08041e-30	1.09821e-19	0.175287	0.711153	1.24747		5.01101e-40	1.57017e-18	0.262283	1.02623	1.6382
R15	E4P + P5P -> F6P + G3P		1.16696	1.30738	1.30738	1.30838	1.45234		-0.112927	-0.00315561	0.331969	0.584408	1.08588		-0.478691	0.00847523	0.284044	0.567221	0.789788
R16	F6P + G3P -> E4P + P5P		1.12874e-29	3.03479e-15	1e-10	1.00002e-10	0.528932		0.236767	1.53249	2.66833	4.5295	6.51304		2.73206	4.12716	5.77631	8.34375	10.8378
R17	G3P -> 3PG		23.9391	24.2117	24.2526	24.2526	24.3576		23.8092	24.2054	24.6398	25.0587	25.8914		42.5361	43.228	44.0753	44.7101	45.4474
R18	3PG -> PEP		23.7346	24.0496	24.0914	24.0914	24.1919		23.5602	24.0166	24.498	24.9569	25.7861		42.0947	42.8832	43.7143	44.3808	45.118
R19	PEP -> PYR		8.75803	9.08553	9.09253	9.09253	9.40046		2.67225	3.38173	7.03919	7.48921	8.59278		13.4176	14.2593	15.0877	15.7569	16.4941
R20	PYR -> ACCOA + FOR		20.7141	20.9451	20.9451	20.9451	21.2406		15.0723	15.8468	20.9787	21.256	22.3964		36.0182	38.1764	38.3252	38.5115	38.6643
R21	ACCOA + FOR -> PYR		7.92715e-14	1.9884	2.44648	2.44648	3.61677		1.84399e-32	2.06291e-23	0.0667081	2.33183	5.50642		1.71506e-39	7.45313e-36	4.58924e-23	1.86876e-17	1.83496e-07
R22	FOR -> FOR_EX		14.79	14.79	14.79	14.79	14.79		11.78	11.78	11.78	18.98	18.98		25.8	25.8	25.8	25.8	28.2
R23	ACCOA + OAA -> CIT		0.220894	0.220894	0.220894	0.220894	0.312302		0.200838	0.309403	0.481466	1.13287	1.75864		0.819771	0.85456	0.882366	0.913327	0.970562
R24	CIT -> AKG + CO2		0.220894	0.220894	0.220894	0.220894	0.312302		0.145387	0.145387	0.145387	0.145387	0.188141		0.819771	0.85456	0.882366	0.913327	0.970562
R25	AKG -> 0.5 SUC + 0.5 SUC + CO2		1.21346e-21	1.83266e-09	4.00539e-08	7.01909e-08	0.0914073		0.01	0.01	0.01	0.01	0.0100157		0.404246	0.4484	0.476206	0.507167	0.564401
R26	SUC -> OAA		-1.27	-1.27	-1.27	-1.27	-0.642075		-6.69365	-6.18097	-2.84722	-2.66149	-2.40311		-1.79575	-1.7516	-1.72379	-1.69283	-1.6356
R27	OAA -> SUC		1.25816e-43	4.8172e-34	1e-10	1e-10	3.91286e-08		3.52327	70.5	70.5	70.5	70.5		0.125674	0.125674	0.125674	0.125674	0.125674
R28	PEP + CO2 -> OAA		1.74632	2.0189	2.0189	2.0189	2.03579		2.9329	3.14567	3.336	6.67382	7.29207		3.5239	3.5239	3.5239	3.5239	3.57424
R29	OAA -> PEP + CO2		8.95154	55.6327	55.6327	57.4912	64.9		7.5145e-39	6.36727e-34	1.8583e-25	2.00965e-17	0.924503		3.30121	5.12392	11.3617	43.5741	106.345
R30	OAA + PYR -> LYS + CO2		0.092699	0.092699	0.092699	0.092699	0.0927719		0.0568155	0.0568155	0.0568155	0.0568155	0.0747572		0.170447	0.170447	0.170447	0.170447	0.170463
R31	3PG -> SER		0.124923	0.133449	0.133449	0.133449	0.162335		-3.83439e-05	0.0791408	0.0805135	0.0805135	0.111933		0.271552	0.298486	0.298486	0.298486	0.298491
R32	SER -> GLY + MTHF		0.0221784	0.0307043	0.0307043	0.0307043	0.0595897		-0.0668397	0.0151318	0.0175409	0.0175409	0.0365228		0.0826341	0.109568	0.109568	0.109568	0.10957
R33	GLY + MTHF -> SER		0.102702	0.182856	0.182856	0.206031	0.402031		1.4166e-05	0.0149238	0.0340316	0.0528364	0.0903785		2.17145e-41	0.000321316	0.0488591	0.0963601	0.156708
R34	PYR -> LAC		0.08	0.08	0.08	0.08	0.0822072		0.001	0.001	0.001	0.3	0.3		0.8	0.8	0.8	0.800009	1.2
R35	OAA -> THR		0.153778	0.182663	0.182663	0.182663	0.202257		0.0942527	0.113233	0.113233	0.126441	0.293822		0.282753	0.282753	0.282753	0.282753	0.313756
R36	THR -> GLY + ACCOA		0.0746192	0.103505	0.103505	0.103505	0.123098		0.0457351	0.0647162	0.0647162	0.0754009	0.245258		0.137203	0.137203	0.137203	0.137203	0.168067
R37	CO2 -> CO2_EX		8.49988	9.01782	9.01782	9.01945	10.4792		-9.39804	-8.26852	8.68446	9.41117	11.7663		7.32296	13.7873	14.3888	15.3003	15.8141
R38	GLYC -> GLYC_B		0.05	0.05	0.05	0.05	0.144199		0.148754	0.15	0.15	0.15	0.15		0.15	0.150201	0.299984	0.3	0.3
R39	ETOH -> ETOH_EX		7.06205	7.22587	7.22607	7.22607	7.3527		6.4292	6.64839	8.25381	8.36179	8.6008		14.862	15.7018	15.7705	15.8418	15.9
R40	LAC -> LAC_EX		0.08	0.08	0.08	0.08	0.0822072		0.001	0.001	0.001	0.3	0.3		0.8	0.8	0.8	0.800009	1.2
R41	P5P -> P5P_B		0.0267738	0.0267738	0.0267738	0.0267738	0.0292628		0.0112807	1.01028	1.01028	1.01028	1.01353		1.83084	1.83084	1.83084	1.83084	1.83085
R42	E4P -> E4P_B		0.106014	0.106014	0.106014	0.106014	0.106098		0.0649766	0.0649766	0.0649766	0.0649766	0.0854955		0.19493	0.19493	0.19493	0.19493	0.194949
R43	3PG -> 3PG_B		0.0277738	0.0277738	0.0277738	0.0277738	0.0305253		0.0212807	0.0212807	0.0212807	0.210281	0.213527		0.0308421	0.0308421	0.0308421	0.0308445	0.429114
R44	PYR -> PYR_B		0.805108	0.805108	0.805108	0.805108	0.812572		0.726163	0.726163	0.726163	2.43216	2.56864		1.79649	1.79649	1.79649	1.79654	3.99662
R45	OAA -> OAA_B		0.0686092	0.0686092	0.0686092	0.0686092	0.0686632		0.0420508	0.0420508	0.0420508	0.0420508	0.05533		0.126152	0.126152	0.126152	0.126152	0.126165
R46	ACCOA -> ETOH		7.06205	7.22587	7.22607	7.22607	7.3527		6.4292	6.64839	8.25381	8.36179	8.6008		14.862	15.7018	15.7705	15.8418	15.9
R47	ETOH -> ACCOA		14.8818	34.8829	37.1146	37.1146	39.1937		0.00087234	1.63419	25.3826	42.2133	42.7994		1.72834	10.3411	27.4865	58.0748	70.7968
R48	PYR_B + PYR_B -> VALX + CO2		0.0983398	0.0983398	0.0983398	0.0983398	0.0984171		0.0602727	0.0602727	0.0602727	0.0602728	0.0793062		0.180818	0.180818	0.180818	0.180818	0.180836
R49	E4P_B + PYR_B -> SHKM		0.106014	0.106014	0.106014	0.106014	0.106098		0.0649766	0.0649766	0.0649766	0.0649766	0.0854955		0.19493	0.19493	0.19493	0.19493	0.194949
R50	SHKM + PYR_B -> CHRM		0.106014	0.106014	0.106014	0.106014	0.106098		0.0649766	0.0649766	0.0649766	0.0649766	0.0854955		0.19493	0.19493	0.19493	0.19493	0.194949
R51	CHRM -> PHEX + CO2		0.0458344	0.0458344	0.0458344	0.0458344	0.0458705		0.0280921	0.0280921	0.0280921	0.0280921	0.0369633		0.0842762	0.0842762	0.0842762	0.0842762	0.0842846
R52	CHRM -> TYRX + CO2		0.0434062	0.0434062	0.0434062	0.0434062	0.0434403		0.0266038	0.0266038	0.0266038	0.0266038	0.035005		0.0798114	0.0798114	0.0798114	0.0798114	0.0798193
R53	CHRM -> ANTHR + PYR		0.0167738	0.0167738	0.0167738	0.0167738	0.016787		0.0102807	0.0102807	0.0102807	0.0102807	0.0135272		0.0308421	0.0308421	0.0308421	0.0308421	0.0308452
R54	ANTHR + P5P_B -> CPADR5P		0.0167738	0.0167738	0.0167738	0.0167738	0.016787		0.0102807	0.0102807	0.0102807	0.0102807	0.0135272		0.0308421	0.0308421	0.0308421	0.0308421	0.0308452
R55	CPADR5P -> INDG + CO2		0.0167738	0.0167738	0.0167738	0.0167738	0.016787		0.0102807	0.0102807	0.0102807	0.0102807	0.0135272		0.0308421	0.0308421	0.0308421	0.0308421	0.0308452
R56	INDG -> IND + G3P		0.0167738	0.0167738	0.0167738	0.0167738	0.016787		0.0102807	0.0102807	0.0102807	0.0102807	0.0135272		0.0308421	0.0308421	0.0308421	0.0308421	0.0308452
R57	IND + 3PG_B -> TRPX		0.0167738	0.0167738	0.0167738	0.0167738	0.016787		0.0102807	0.0102807	0.0102807	0.0102807	0.0135272		0.0308421	0.0308421	0.0308421	0.0308421	0.0308452
R58	PYR_B + OAA_B -> ILEX + CO2		0.0686092	0.0686092	0.0686092	0.0686092	0.0686632		0.0420508	0.0420508	0.0420508	0.0420508	0.05533		0.126152	0.126152	0.126152	0.126152	0.126165
R59	PYR_B + PYR_B -> ISV + CO2		0.113895	0.113895	0.113895	0.113895	0.113985		0.0698068	0.0698068	0.0698068	0.0698068	0.091851		0.20942	0.20942	0.20942	0.20942	0.209441
R60	ISV + ACCOA -> LEUX + CO2		0.113895	0.113895	0.113895	0.113895	0.113985		0.0698068	0.0698068	0.0698068	0.0698068	0.091851		0.20942	0.20942	0.20942	0.20942	0.209441
R61	P5P_B -> P5P_BT		0.01	0.01	0.01	0.01	0.0124666		0.001	1	1	1	1		1.8	1.8	1.8	1.8	1.8
R62	PYR_B -> PYR_BT		0.1	0.1	0.1	0.1	0.105153		0.294	0.294	0.294	2	2		0.5	0.5	0.5	0.500048	2.7
R63	ACCOA -> ACCOA_BT		2.97228	3.20939	3.20939	3.20939	3.38766		0.459729	1.10163	3.67406	3.87996	4.24621		7.35023	8.2046	8.27602	8.37889	8.47423
R64	3PG_B -> 3PG_BT		0.011	0.011	0.011	0.011	0.0137011		0.011	0.011	0.011	0.2	0.2		2.2264e-31	1.0411e-20	1.02983e-11	2.32564e-06	0.397492
R65	Biomass		0.31	0.31	0.31	0.31	0.310244		0.19	0.19	0.19	0.19	0.25		0.57	0.57	0.57	0.57	0.570057
R66	ACCOA -> AC		9.98101	10.2784	10.2784	10.2821	10.5287		5.68331	6.04121	8.32044	8.47357	8.76721		12.8978	13.2854	13.3171	13.3501	13.3769
R67	AC -> ACCOA		21.1667	46.3928	50.2446	50.2446	53.5333		0.000227336	3.40131	42.7741	68.9379	70.4998		9.57497	42.5901	104.531	121.828	124.842
R68	AC -> AC_EX		9.98101	10.2784	10.2784	10.2821	10.5287		5.68331	6.04121	8.32044	8.47357	8.76721		12.8978	13.2854	13.3171	13.3501	13.3769
R69	SUC -> SUC_EX		0.997422	1.27	1.27	1.27	1.27		3.05	3.05	3.05	7.25	7.25		2.2	2.2	2.2	2.2	2.2
R70	CIT + ACCOA -> 0.5 SUC + 0.5 SUC + OAA		1.37738e-45	3.53336e-36	1e-10	1e-10	6.06606e-10		0.00107658	0.156754	0.328104	0.933148	1.44638		5.42877e-44	3.83967e-42	1.39849e-39	1.83116e-37	4.71716e-36
R71	AKG -> PRO		0.0530078	0.0530078	0.0530078	0.0530078	0.0530495		0.0324887	0.0324887	0.0324887	0.0324887	0.0427483		0.097466	0.097466	0.097466	0.097466	0.0974757
R72	MTHF -> FTHF		-0.0033012	-0.0033012	-0.0033012	-0.0033012	0.0255843		-0.0033012	-0.0033012	-0.0033012	-0.0026932	0.0156819		0.0280779	0.0470421	0.0470421	0.0470421	0.0470429
R73	FOR -> FTHF		2.49472e-14	0.0288855	0.0288855	0.0288855	0.0288855		1.72185e-22	0.0189819	0.0189819	0.0189819	0.0189819		7.56539e-43	5.65324e-41	1.28282e-38	4.20241e-36	0.0189642
R74	P5P + FTHF -> HIS		0.0255843	0.0255843	0.0255843	0.0255843	0.0256044		0.0156807	0.0156807	0.0156807	0.0156807	0.0206325		0.0470421	0.0470421	0.0470421	0.0470421	0.0470468
R75	OAA + MTHF -> MET		0.0340054	0.0340054	0.0340055	0.0340055	0.0340322		0.0208421	0.0208421	0.0208421	0.0208421	0.0274238		0.0625262	0.0625262	0.0625262	0.0625262	0.0625324
R76	GLY -> CO2 + MTHF		1.25031e-36	3.09867e-18	1e-10	1e-10	0.0110007		7.04591e-42	2.2616e-38	1.40209e-31	0.00243115	0.0997287		6.54151e-44	2.76446e-42	6.21377e-40	2.10292e-37	2.4097e-35
R77	SER -> CYS		0.0270246	0.0270246	0.0270246	0.0270246	0.0270458		0.0165634	0.0165634	0.0165634	0.0165634	0.021794		0.0496903	0.0496903	0.0496903	0.0496903	0.0496953
R78	OAA -> ASN		0.0750138	0.0750138	0.0750138	0.0750138	0.0750728		0.0459762	0.0459762	0.0459762	0.0459762	0.060495		0.137929	0.137929	0.137929	0.137929	0.137942
R79	AKG + CO2 -> ARG		0.0903864	0.0903864	0.0903864	0.0903864	0.0904575		0.0553981	0.0553981	0.0553981	0.0553981	0.0728923		0.166194	0.166194	0.166194	0.166194	0.166211
R80	AKG -> GLU		0.0775	0.0775	0.0775	0.0775	0.077561		0.0475	0.0475	0.0475	0.0475	0.0625		0.1425	0.1425	0.1425	0.1425	0.142514
R81	GLU -> AKG		17.5914	47.61	49.1945	49.1945	61.7993		8.57239e-05	2.52047	46.1419	69.2077	70.4997		4.32746	20.8282	48.1978	97.2377	122.256
R82	GLU -> GLUX		0.0775	0.0775	0.0775	0.0775	0.077561		0.0475	0.0475	0.0475	0.0475	0.0625		0.1425	0.1425	0.1425	0.1425	0.142514
R83	PYR -> ALAX		0.166377	0.166377	0.166377	0.166377	0.166508		0.101973	0.101973	0.101973	0.101973	0.134175		0.305919	0.305919	0.305919	0.305919	0.305949
R84	OAA -> ASPX		0.0750138	0.0750138	0.0750138	0.0750138	0.0750728		0.0459762	0.0459762	0.0459762	0.0459762	0.060495		0.137929	0.137929	0.137929	0.137929	0.137942
R85	FOR -> CO2		5.90606	6.12623	6.12623	6.12623	6.42225		-3.91978	-3.15219	9.18161	9.45704	10.6012		7.81826	12.372	12.5235	12.7115	12.8631
R86	CO2unlabelled + CO2 -> CO2 + CO2out		5	5	5	5	5		5	5	5	5	5		5	5	5	5	5

### Sheet: Fermentation_growth_data
		E. coli MG1655						E. coli C							E. coli W
			OD 600 nm						OD 600 nm							OD 600 nm
		time (hr)	A	B	C			Time	A	B	A				Time (h)	A	B	A
		0	0.047	0.04	0.038			0	0.037	0.023	0.033				0	0.031	0.034	0.033
		2	0.076	0.075	0.079			4	0.094	0.064	0.075				1	0.047	0.054	0.054
		3	0.114	0.117	0.122			6	0.106	0.103	0.107				2	0.097	0.096	0.093
		4	0.175	0.178	0.187			8	0.186	0.189	0.206				3	0.162	0.182	0.172
		5	0.245	0.256	0.264			10	0.292	0.309	0.283				4	0.415	0.437	0.396
		6	0.33	0.344	0.356			12	0.411	0.421	0.447				5	0.711	0.719	0.681
		7	0.442	0.469	0.482			14	0.548	0.545	0.601
		8	0.586	0.612	0.617
																Values in g/l
			Values in g/l
			Glucose						Values in g/l							Glucose
		Time	A	B	C				Glucose						Time	A	B	C
		0	2.80679	2.84438	2.86685			Time	A	B	C				0	2.66684	2.75662	2.84553
		2	2.73752	2.77567	2.83873			0	2.599	2.759	2.871				1	2.6257	2.73177	2.78881
		3	2.68353	2.75762	2.71509			4	2.366	2.66	2.712				2	2.61139	2.57783	2.63989
		4	2.42903	2.61586	2.55378			6	2.382	2.494	2.324				3	2.34675	2.37797	2.37196
		5	2.26497	2.3263	2.35057			8	2.111	2.23	2.314				4	1.81036	1.78406	1.90382
		6	2.07612	2.07506	2.05267			10	1.615	1.752	1.82				5	0.966613	1.01088	1.14347
		7	1.72675	1.74051	1.69679			12	1.076	1.117	1.096
		8	1.34966	1.38509	1.31422			14	0.277	0.362	0.2					Succinate
															Time	A	B	C
									Succinate						0	0.000644535	0.001397	0.00255939
			succinate					Time	A	B	C				1	0.00266191	0.00247308	0.000706554
		Time	A	B	C			0	0.00566144	0.00414638	0.00319384				2	0.00674434	0.00439367	0.00449136
		0	0.00643214	0.00709455	0.00668584			4	0.0172872	0.0124818	0.0207206				3	0.00296177	0.0121391	0.00574439
		2	0.00800722	0.00925295	0.00994777			6	0.0315576	0.0290793	0.0838861				4	0.0364757	0.0324679	0.0211373
		3	0.0128606	0.0125316	0.012686			8	0.0614023	0.0600727	0.0672318				5	0.0732259	0.0640732	0.0592087
		4	0.0200192	0.0199164	0.0207583			10	0.179905	0.192873	0.185695
		5	0.0291402	0.0327244	0.0305604			12	0.344317	0.33961	0.2792					Lactate
		6	0.0436	0.0448792	0.0446432			14	0.549591	0.579672	0.504612				Time	A	B	C
		7	0.0573794	0.0627546	0.0579835										0	0.00126949	0.00127325	0.00155454
		8	0.074358	0.0731276	0.0723878										1	0.00233768	0.00356167	0.00213439
									Fomate						2	0.00433242	0.00209044	0.0026479
								Time	A	B	C	D			3	0.00447237	0.00412993	0.00562089
			formate					0	0.00850995	0.00585525	0.0175288	0.0180405			4	0.00844397	0.00813389	0.0121795
		Time	A	B	C			4	0.0409205	0.0444011	0.0809256	0.0754291			5	0.030017	0.0350341	0.0273282
		0	0.0290957	0.0287694	0.0301086			6	0.0993004	0.0959513	0.190157	0.130192
		2	0.0605299	0.0610047	0.0677195			8	0.158803	0.165294	0.189613	0.244079				Formate
		3	0.0995158	0.0977938	0.108078			10	0.276027	0.294962	0.382003	0.384771			Time	A	B	C
		4	0.14613	0.0335167	0.162005			12	0.428694	0.434904	0.615556	0.620194			0	0.00701704	0.00828112	0.00869472
		5	0.212033	0.238835	0.227704			14	0.572589	0.608035	0.913909	0.895237			1	0.014519	0.0107683	0.0141952
		6	0.307047	0.310991	0.322719										2	0.0308348	0.0319312	0.0319137
		7	0.420227	0.445264	0.449994				Acetate						3	0.0629056	0.0695596	0.0659946
		8	0.59919	0.570403	0.600285			Time	A	B	C				4	0.160929	0.168652	0.149388
								0	0.0254413	0.0170673	0.0199665				5	0.295903	0.310945	0.281845
								4	0.0598582	0.042055	0.0586489
			acetate					6	0.153259	0.0722568	0.134055					Acetate
		Time	A	B	C			8	0.121721	0.126188	0.133048				Time	A	B	C
		0	0.0213267	0.0214395	0.0212954			10	0.217381	0.318588	0.260707				0	0.0161839	0.0170072	0.0200579
		2	0.0367239	0.0360483	0.0382377			12	0.338746	0.339913	0.400776				1	0.0189412	0.0235396	0.0268273
		3	0.118633	0.0552956	0.0554915			14	0.45702	0.478789	0.577287				2	0.0435517	0.0442832	0.0477957
		4	0.0739853	0.0765434	0.0815476										3	0.0697579	0.080822	0.0801976
		5	0.161832	0.118742	0.114242				Ethanol						4	0.27094	0.183196	0.172512
		6	0.152946	0.151382	0.157956			Time	A	B	C				5	0.321708	0.325809	0.294229
		7	0.248094	0.217363	0.276548			0	0	0	0.0031522
		8	0.292659	0.281587	0.295327			4	0.0210666	0.010327	0.03473					Ethanol
								6	0.0435063	0.0267319	0.0899154				Time	A	B	C
								8	0.079209	0.0603759	0.0915812				0	0	0	0
			lactate					10	0.150814	0.126589	0.181103				1	0	0	0
		Time	A	B	C			12	0.245628	0.201927	0.276362				2	0.0205773	0.0103298	0.0129887
		0	0.0503184	0.0481821	0.0491789			14	0.352396	0.319912	0.407818				3	0.0244797	0.0498011	0.0433864
		2	0.0454936	0.0487358	0.0520302										4	0.1452	0.133058	0.0885101
		3	0.0460897	0.0479568	0.0491065										5	0.262745	0.233682	0.252561
		4	0.0477426	0.0495276	0.0480545
		5	0.0472432	0.0493728	0.0447412
		6	0.0509114	0.0483333	0.0486086
		7	0.0547722	0.0550736	0.0535376
		8	0.061375	0.061069	0.0601648
			ethanol
		Time	A	B	C
		0	0.0174837	0.0175236	0.0165231
		2	0.0255881	0.0298506	0.0290751
		3	0.0379774	0.0429725	0.0443262
		4	0.0582978	0.0672369	0.062126
		5	0.0861431	0.0977685	0.0827206
		6	0.120268	0.124294	0.122072
		7	0.165345	0.179348	0.167205
		8	0.233623	0.226567	0.223443
