## Supplementary file 2 for "Quantitative differences in anaerobic growth and metabolism of three different *E. coli* strains using ^13^C-Metabolic Flux Analysis"

### Sheet: Sheet1
	Fermentation and Growth Data with xylose
		E. coli MG1655						E. coli C							E. coli W
			OD at 600 nm						OD at 600 nm							OD at 600 nm
	time (hr)	A	B	C	D			Time (hr)	A	B	C	D			Time (hr)	A	B	C
								0	0.023	0.022	0.033	0.031			0	0.03	0.03	0.028	0.027
	0	0.03	0.03	0.035	0.034			4	0.22	0.21	0.211	0.23			2	0.103	0.103	0.124	0.139
	2	0.095	0.1	0.112	0.114			6	0.45	0.42	0.42	0.44			4	0.48	0.47	0.53	0.565
	4	0.336	0.332	0.31	0.3			9	0.75	0.61	0.675	0.735			6	1.1	1.06	1.137	1.152
	6	0.69	0.69	0.8	0.76			12	0.97	0.84	0.85	0.8			8	1.47	1.47	1.551	1.614
	8	0.93	0.84	1.28	1.2			15	1.12	1.01	0.95	0.885			10	1.8	1.92	1.944	1.96
	10	1.36	1.2	1.6	1.56			16	1.1	1	1.08	0.99			12	2.25	2.3	2.192	2.12
	12	1.76	1.6	1.88	1.96										14	2.2	2.2	2.092	2.048
	14	2.08	2	1.96	2.08
	16	2.32	2.16	2.2	2.24
	Values in g/L								Values in g/L							Values in g/L
		Xylose							Xylose							Xylose
	Time	A	B	C	D			Time	A	B	C	D			Time	A	B	C	D
	0	12.3298	12.2511	9.83825	10.3877			0	10.1611	9.84369	9.20877	9.52623			0	13.9738	13.5857	12.6733	12.6263
	2	11.3135	12.1984	9.52344	10.1234			4	9.49524	9.31581	9.11925	9.34467			2	13.9253	13.3816	12.8207	12.0499
	4	11.6419	11.5471	8.37058	8.448			6	8.61513	8.64688	8.58338	8.54373			4	14.1965	12.5984	10.7892	11.9438
	6	11.3596	11.1948	8.06896	8.0123			9	8.01137	7.74586	7.77015	7.93884			6	12.0982	10.9089	9.55649	9.51878
	8	9.79889	10.2035	5.95639	7.24822			12	7.2034	6.74713	6.95185	7.06307			8	7.62402	8.2256	6.67519	5.20812
	10	8.10741	8.42751	5.13904	5.41142			15	5.95769	4.83815	5.63688	5.79606			9	4.10831	3.41099	2.88798	2.56747
	12	5.48964	6.00453	3.21682	3.86784			16	4.17648	4.0082	4.41206	4.70216			12	1.48672	1.18804	0.686124	0.426441
	14	2.92094	3.69688	1.26476	1.32899										14	0.0441618	0.0493179	0.0580283	0.0466489
	16	0.394052	0.923487	0.344248	0.497997
		succinate							Succinate							Succinate
	Time	A	B	C	D			Time	A	B	C				Time	A	B	C
	0	0	0	0	0			0	0	0	0	0			0	0	0	0	0
	2	0	0	0	0			4	0	0	0	0			2	0	0	0	0
	4	0	0	0	0			6	0	0	0	0			4	0	0	0	0
	6	0	0	0	0			9	0	0	0	0			6	0.00726911	0.00672367	0.0204279	0.0308691
	8	0.0344416	0.0239443	0.0257944	0.0207984			12	0.0865903	0.0734548	0.103225	0.118991			8	0.0764825	0.0728109	0.137016	0.151079
	10	0.0755583	0.0434145	0.137739	0.10129			15	0.233012	0.166425	0.215192	0.258216			9	0.233206	0.218809	0.305511	0.336079
	12	0.221178	0.159081	0.271865	0.266237			16	0.37772	0.364747	0.33898	0.399856			12	0.386657	0.353787	0.466319	0.502366
	14	0.36821	0.291001	0.426665	0.401322										14	0.513131	0.503325	0.551129	0.570959
	16	0.502322	0.478619	0.498873	0.486255
		formate							Fomate							Formate
	Time	A	B	C				Time	A	B	C				Time	A	B	C
	0	0	0	0.00764973	0			0	0	0	0	0			0	0	0	0	0
	2	0	0	0.00141773	0			4	0	0	0	0			2	0	0	0	0
	4	0	0	0.00151268	0.001373			6	0	0	0	0			4	0	0	0	0
	6	0.0740257	0.060707	0.0948587	0.0800115			9	0.266795	0.238411	0.242707	0.269571			6	0.529667	0.516571	0.676777	0.715647
	8	0.395061	0.3008	0.407618	0.424182			12	0.786864	0.713616	0.644219	0.690302			8	1.30304	1.30066	1.56636	1.56445
	10	0.896333	0.727929	1.02225	0.944132			15	1.42179	1.11175	1.1171	1.17037			9	2.22934	2.21721	2.44533	2.51117
	12	1.70951	1.46994	1.53362	1.60972			16	1.86524	1.80535	1.56969	1.6039			12	2.95086	2.84681	3.20093	3.23378
	14	2.38126	2.10665	2.08798	2.07711										14	3.52222	3.46969	3.39722	3.31034
	16	2.86098	2.95257	2.2756	2.32404
		acetate							Acetate							Acetate
	Time	A	B	C				Time	A	B	C	D			Time	A	B	C	D
	0	0.00824297	0.0108606	0.0104541	0			0	0	0	0	0			0	0	0	0	0
	2	0.0256569	0.028132	0.0216953	0			4	0	0	0	0			2	0	0	0	0
	4	0.0665098	0.0723541	0.0496229	0.0465272			6	0	0	0	0			4	0	0	0	0
	6	0.22037	0.214365	0.195857	0.192914			9	0.207764	0.204005	0.172443	0.194157			6	0.563457	0.544564	0.660855	0.689344
	8	0.470664	0.407844	0.454249	0.49433			12	0.586827	0.547719	0.464919	0.495738			8	1.21199	1.17907	1.35339	1.376
	10	0.897083	0.783689	0.94144	0.904862			15	1.03852	0.780333	0.801188	0.826362			9	1.92257	1.84988	1.99918	2.09249
	12	1.50312	1.33788	1.31027	1.42608			16	1.32519	1.25251	1.10246	1.11952			12	2.4225	2.29239	2.52168	2.57728
	14	1.97462	1.784	1.69737	1.73081										14	2.75788	2.74289	2.6529	2.6416
	16	2.27806	2.3578	1.82711	1.90351
		lactate							Lactate								Lactate
	Time	A	B	C	D			Time	A	B	C	D				Time	A	B	C	D
	0	0.00132668	0.00127466	0.00172189	0			0	0	0	0	0				0	0	0	0	0
	2	0.000846945	0.00189597	0.00602176	0			4	0	0	0	0				2	0	0	0	0
	4	0.00191614	0.00249625	0.00510748	0.00392424			6	0	0	0	0				4	0	0	0	0
	6	0.00469814	0.00967843	0.0075068	0.00881065			9	0	0	0	0				6	0.00549101	0.00391813	0.00955278	0.00681271
	8	0.00786406	0.00678087	0.011288	0.00842964			12	0.0826354	0.076783	0.0895247	0.0872768				8	0.00634658	0.00570729	0.0160628	0.0184722
	10	0.00423665	0.00348769	0.0182481	0.0122106			15	0.20415	0.112194	0.158373	0.161846				9	0.0168085	0.0134291	0.0529043	0.0793327
	12	0.0148564	0.00593724	0.0654607	0.0582727			16	0.467907	0.312452	0.232315	0.270032				12	0.030893	0.02301	0.131271	0.19225
	14	0.0865933	0.0249463	0.287165	0.241366											14	0.0397575	0.0261822	0.143251	0.192862
	16	0.110983	0.0412142	0.287018	0.249347
		ethanol							Ethanol								Ethanol
	Time	A	B	C	D			Time	A	B	C	D				Time	A	B	C	D
	0	0	0	0	0			0	0	0	0	0				0	0	0	0	0
	2	0	0	0	0			4	0	0	0	0				2	0.00215919	0.00218515	0	0
	4	0	0	0	0			6	0	0	0	0				4	0.00690332	0.00458437	0.00643863	0.00632897
	6	0	0	0	0			9	0	0	0	0				6	0.137875	0.11394	0.150684	0.153187
	8	0	0	0.0470594	0.0476545			12	0.175133	0.158454	0.14848	0.164963				8	0.403587	0.346271	0.444366	0.358579
	10	0.14633	0.0987049	0.255017	0.229931			15	0.394725	0.321168	0.302399	0.329634				9	0.798658	0.738649	0.794272	0.806747
	12	0.436733	0.370164	0.49697	0.503472			16	0.559331	0.585074	0.46699	0.490026				12	1.13719	1.0664	1.03985	1.04508
	14	0.76142	0.638571	0.708107	0.712246											14	1.35327	1.26785	1.10224	1.14967
	16	0.977533	1.02187	0.797772	0.832757
