## Supplementary file 3 for "Quantitative differences in anaerobic growth and metabolism of three different *E. coli* strains using ^13^C-Metabolic Flux Analysis": corr_file.csv

ALAX:011	C8H26N1O2Si2	2	3
ALAX:111	C8H26N1O1Si2	3	4
GLY:01	C8H24N1O1Si2	1	2
GLY:11	C8H24N1O2Si2	2	3
VALX:01111	C8H30N1O1Si2	4	5
VALX:11111	C8H30N1O2Si2	5	6
LEUX:011111	C8H32N1O1Si2	5	6
ILEX:011111	C8H32N1O1Si2	5	6
SER:011	C12H34N1O2Si2	2	3
SER:111	C14H40N1O3Si3	3	4
THR:0111	C14H42O2N1Si3	3	4
THR:1111	C14H42N1O3Si3	4	5
PHEX:011111111	C6H24N1Si1	8	9
PHEX:110000000	C12H32N1O2Si2	2	3
PHEX:111111111	C8H30N1O2Si2	9	10
ASPX:0111	C14H40N1O3Si3	3	4
ASPX:1111	C14H40O4N1Si3	4	5
GLUX:01111	C12H36N1O2Si2	4	5
GLUX:11111	C14H42N1O4Si3	5	6
TYRX:110000000	C12H32N1O2Si2	2	3
