## Supplementary file 3 for "Quantitative differences in anaerobic growth and metabolism of three different *E. coli* strains using ^13^C-Metabolic Flux Analysis": substrate_input.csv

Substrate	labeling pattern	ratio
GLC_EX	0.99 0.0107 0.0107 0.0107 0.0107 0.0107	0.8
GLC_EX	0.99 0.99 0.99 0.99 0.99 0.99	0.2
CO2unlabelled	0.0107	1
ACCOAunlabelled	0.0107 0.0107	1
G3Punlabelled	0.0107 0.0107 0.0107	1
