## Supplementary file 3 for "Quantitative differences in anaerobic growth and metabolism of three different *E. coli* strains using ^13^C-Metabolic Flux Analysis": mg1655.csv

RxnID	rxnEq	rxnCTrans	rates	rxnType	basis	deviation	LB	UB
R01	GLC_EX + PEP -> GLC6P + PYR	abcdef + ghi -> abcdef + ghi		F	12.98				*
R02	GLC6P -> GLYC	abcdef -> abcdef		F
R03	GLC6P -> F6P	abcdef -> abcdef		FR			0	4
R04	F6P -> GLC6P	abcdef -> abcdef		R
R05	F6P -> F16BP	abcdef -> abcdef		F
R06	F16BP -> DHAP + G3P	abcdef -> abc + def		F
R07	DHAP -> G3P	abc -> cba		F
R08	GLC6P -> 6PG	abcdef -> abcdef		F
R09	6PG -> PYR + G3P	abcdef -> abc + def		F	X		0	4
R10	6PG -> P5P + CO2	abcdef -> bcdef + a		F
R11	P5P + P5P -> S7P + G3P	abcde + fghij -> fgabcde + hij		FR
R12	S7P + G3P -> P5P + P5P	fgabcde + hij -> abcde + fghij		R
R13	S7P + G3P -> E4P + F6P	abcdefg + hij -> defg + abchij		FR
R14	E4P + F6P -> S7P + G3P	defg + abchij -> abcdefg + hij		R
R15	E4P + P5P -> F6P + G3P	abcd + efghi -> efabcd + ghi		FR
R16	F6P + G3P -> E4P + P5P	efabcd + ghi -> abcd + efghi		R
R17	G3P -> 3PG	abc -> abc		F
R18	3PG -> PEP	abc -> abc		F
R19	PEP -> PYR	abc -> abc		F
R20	PYR -> ACCOA + FOR	abc -> bc + a		FR
R21	ACCOA + FOR -> PYR	bc + a -> abc		R
R22	FOR -> FOR_EX			B	18.15	1.12
R23	ACCOA + OAA -> CIT	ab + cdef -> fedbac		F
R24	CIT -> AKG + CO2	abcdef -> abcde + f		F
R25	AKG -> 0.5 SUC + 0.5 SUC + CO2	abcde -> 0.5 bcde + 0.5 edcb + a		F	X
R26	SUC -> OAA	abcd -> abcd		FR
R27	OAA -> SUC	abcd -> abcd		R
R28	PEP + CO2 -> OAA	abc + d -> abcd		FR
R29	OAA -> PEP + CO2	abcd -> abc + d		R
R30	OAA + PYR -> LYS + CO2	abcd + efg -> abcdgf + e		F
R31	3PG -> SER	abc -> abc		F
R32	SER -> GLY + MTHF	abc -> ab + c		FR
R33	GLY + MTHF -> SER	ab + c -> abc		R
R34	PYR -> LAC	abc -> abc		F
R35	OAA -> THR	abcd -> abcd		F
R36	THR -> GLY + ACCOA	abcd -> ab + cd		F	X
R37	CO2 -> CO2_EX	a -> a		F
R38	GLYC -> GLYC_B			B	X		0.05	0.15
R39	ETOH -> ETOH_EX			B	X		5	15
R40	LAC -> LAC_EX			B	0.38	0.1
R41	P5P -> P5P_B	abcde -> abcde		F
R42	E4P -> E4P_B	abcd -> abcd		F	X		0	0.3
R43	3PG -> 3PG_B	abc -> abc		F
R44	PYR -> PYR_B	abc -> abc		F
R45	OAA -> OAA_B	abcd -> abcd		F	X		0	3
R46	ACCOA -> ETOH	ab -> ab		FR			5	50
R47	ETOH -> ACCOA	ab -> ab		R
R48	PYR_B + PYR_B -> VALX + CO2	abc + def -> abcef + d		F
R49	E4P_B + PYR_B -> SHKM	abcd + efg -> efgabcd		F
R50	SHKM + PYR_B -> CHRM	abcdefg + hij -> abcdefghij		F
R51	CHRM -> PHEX + CO2	abcdefghij -> hijbcdefg + a		F
R52	CHRM -> TYRX + CO2	abcdefghij -> hijbcdefg + a		F
R53	CHRM -> ANTHR + PYR	abcdefghij -> abcdefg + hij		F
R54	ANTHR + P5P_B -> CPADR5P	abcdefg + hijkl -> abcdefghijkl		F
R55	CPADR5P -> INDG + CO2	abcdefghijkl -> abcdfghijkl + e		F
R56	INDG -> IND + G3P	abcdefghijk -> abcdefgh + ijk		F
R57	IND + 3PG_B -> TRPX	abcdefgh + ijk -> abcdefghkji		F
R58	PYR_B + OAA_B -> ILEX + CO2	abc + defg -> debfgc + a		F
R59	PYR_B + PYR_B -> ISV + CO2	abc + def -> abefc + d		F
R60	ISV + ACCOA -> LEUX + CO2	abcde + fg -> fgbcde + a		F
R61	P5P_B -> P5P_BT			B	X		0.01	0.1
R62	PYR_B -> PYR_BT			B	X		0.1	1.5
R63	ACCOA -> ACCOA_BT			B	X
R64	3PG_B -> 3PG_BT			B	X		0.011	0.2
R65	0.22132 ILEX + 0.367404 LEUX + 0.147853 PHEX + 0.054109 TRPX + 0.14002 TYRX + 0.317225 VALX + 0.255351 THR + 0.432932 GLY + 0.299029 LYS + 0.170993 PRO + 0.08253 HIS + 0.109695 MET + 0.087176 CYS + 0.244259 SER + 0.24198 ASN + 0.291569 ARG + 0.2500 GLUX + 0.5367 ALAX + 0.24198 ASPX -> BIOMASS			B	0.34	0.01
R66	ACCOA -> AC	ab -> ab		FR
R67	AC -> ACCOA	ab -> ab		R
R68	AC -> AC_EX			B	10.56	2.83
R69	SUC -> SUC_EX			B	0.85	0.14
R70	CIT + ACCOA -> 0.5 SUC + 0.5 SUC + OAA	abcdef + gh -> 0.5 edcf + 0.5 fcde + abgh		F	X
R71	AKG -> PRO	abcde -> abcde		F
R72	MTHF -> FTHF	a -> a		F
R73	FOR -> FTHF	a -> a		F	X		0	0.1
R74	P5P + FTHF -> HIS	abcde + f -> edcbaf		F
R75	OAA + MTHF -> MET	abcd + e -> abcde		F
R76	GLY -> CO2 + MTHF	ab -> a + b		F	X
R77	SER -> CYS	abc -> abc		F
R78	OAA -> ASN	abcd -> abcd		F
R79	AKG + CO2 -> ARG	abcde + f -> abcdef		F
R80	AKG -> GLU	abcde -> abcde		FR
R81	GLU -> AKG	abcde -> abcde		R
R82	GLU -> GLUX	abcde -> abcde		F
R83	PYR -> ALAX	abc -> abc		F
R84	OAA -> ASPX	abcd -> abcd		F
R85	FOR -> CO2	a -> a		F
R86	CO2unlabelled + CO2 -> CO2 + CO2out	a + b -> a + b		F	X		0	5
##	excludedMetabolites
#	GLC_EX
#	FOR_EX
#	GLYC_B
#	AKG_B
#	ETOH_EX
#	LAC_EX
#	GLC6P_B
#	AKG_B
#	P5P_BT
#	G3P_B
#	3PG_BT
#	PYR_BT
#	OAA_BT
#	ACCOA_BT
#	CO2_EX
#	BIOMASS
#	SUC_EX
#	AC_EX
#	ACCOAunlabelled
#	ACCOAout
#	G3Punlabelled
#	G3Pout
#	CO2unlabelled
#	CO2out
##	inputSubstrates
#	GLC_EX
#	CO2unlabelled
#	ACCOAunlabelled
#	G3Punlabelled
	measuredIsotopes
#	ALAX:011
#	ALAX:111
#	GLY:01
#	GLY:11
#	VALX:01111
#	VALX:11111
#	LEUX:011111
#	ILEX:011111
#	SER:011
#	SER:111
#	THR:0111
#	THR:1111
#	PHEX:011111111
#	PHEX:110000000
#	PHEX:111111111
#	ASPX:0111
#	ASPX:1111
#	GLUX:01111
#	GLUX:11111
#	TYRX:110000000
##	measurements	errors
#	0.442	0.02						Ala_232_M+0
#	0.3435	0.02						Ala_232_M+1
#	0.394	0.02						Ala_260_M+0
#	0.3286	0.02						Ala_260_M+1
#	0.17	0.02						Ala_260_M+2
#	0.7031	0.02						Gly_218_M+0
#	0.644	0.02						Gly_246_M+0
#	0.1571	0.02						Gly_246_M+1
#	0.2091	0.02						Val_260_M+0
#	0.2744	0.02						Val_260_M+1
#	0.2815	0.02						Val_260_M+2
#	0.1673	0.02						Val_260_M+3
#	0.1922	0.02						Val_288_M+0
#	0.2599	0.02						Val_288_M+1
#	0.2528	0.02						Val_288_M+2
#	0.1748	0.02						Val_288_M+3
#	0.0859	0.02						Val_288_M+4
#	0.1346	0.02						Leu_274_M+0
#	0.2088	0.02						Leu_274_M+1
#	0.2707	0.02						Leu_274_M+2
#	0.2236	0.02						Leu_274_M+3
#	0.1194	0.02						Leu_274_M+4
#	0.1585	0.02						Ile_274_M+0
#	0.2347	0.02						Ile_274_M+1
#	0.2735	0.02						Ile_274_M+2
#	0.201	0.02						Ile_274_M+3
#	0.0992	0.02						Ile_274_M+4
#	0.3521	0.02						Ser_288_M+0
#	0.4162	0.02						Ser_288_M+1
#	0.3067	0.02						Ser_390_M+0
#	0.3677	0.02						Ser_390_M+1
#	0.1646	0.02						Ser_390_M+2
#	0.247	0.02						Thr_376_M+0
#	0.3368	0.02						Thr_376_M+1
#	0.2786	0.02						Thr_376_M+2
#	0.2355	0.02						Thr_404_M+0
#	0.3218	0.02						Thr_404_M+1
#	0.2033	0.02						Thr_404_M+2
#	0.1561	0.02						Thr_404_M+3
#	0.1592	0.02						Phe_234_M+0
#	0.201	0.02						Phe_234_M+1
#	0.2231	0.02						Phe_234_M+2
#	0.1618	0.02						Phe_234_M+3
#	0.1033	0.02						Phe_234_M+4
#	0.0714	0.02						Phe_234_M+5
#	0.0492	0.02						Phe_234_M+6
#	0.0236	0.02						Phe_234_M+7
#	0.6235	0.02						Phe_302_M+0
#	0.1834	0.02						Phe_302_M+1
#	0.1409	0.02						Phe_336_M+0
#	0.1893	0.02						Phe_336_M+1
#	0.1879	0.02						Phe_336_M+2
#	0.1565	0.02						Phe_336_M+3
#	0.1227	0.02						Phe_336_M+4
#	0.0948	0.02						Phe_336_M+5
#	0.0558	0.02						Phe_336_M+6
#	0.0312	0.02						Phe_336_M+7
#	0.0148	0.02						Phe_336_M+8
#	0.2492	0.02						Asp_390_M+0
#	0.3361	0.02						Asp_390_M+1
#	0.276	0.02						Asp_390_M+2
#	0.2349	0.02						Asp_418_M+0
#	0.3215	0.02						Asp_418_M+1
#	0.2031	0.02						Asp_418_M+2
#	0.1561	0.02						Asp_418_M+3
#	0.1989	0.02						Glu_330_M+0
#	0.2778	0.02						Glu_330_M+1
#	0.2805	0.02						Glu_330_M+2
#	0.1712	0.02						Glu_330_M+3
#	0.1419	0.02						Glu_432_M+0
#	0.2258	0.02						Glu_432_M+1
#	0.2663	0.02						Glu_432_M+2
#	0.2069	0.02						Glu_432_M+3
#	0.1137	0.02						Glu_432_M+4
#	0.6205	0.02						Tyr_302_M+0
#	0.184	0.02						Tyr_302_M+1
